# Control of bacterial immune signaling by a WYL domain transcription factor

**DOI:** 10.1101/2022.01.04.474952

**Authors:** Chelsea L. Blankenchip, Justin V. Nguyen, Rebecca K. Lau, Qiaozhen Ye, Yajie Gu, Kevin D. Corbett

## Abstract

Bacteria use diverse immune systems to defend themselves from ubiquitous viruses termed bacteriophages (phages). Many anti-phage systems function by abortive infection to kill a phage-infected cell, raising the question of how they are regulated to avoid cell killing outside the context of infection. Here, we identify a transcription factor associated with the widespread CBASS bacterial immune system, that we term CapW. CapW forms a homodimer and binds a palindromic DNA sequence in the CBASS promoter region. Two crystal structures of CapW suggest that the protein switches from an unliganded, DNA binding-competent state to a ligand-bound state unable to bind DNA. We show that CapW strongly represses CBASS gene expression in uninfected cells, and that phage infection causes increased CBASS expression in a CapW-dependent manner. Unexpectedly, this CapW-dependent increase in CBASS expression is not required for robust anti-phage activity, suggesting that CapW may mediate CBASS activation and cell death in response to a signal other than phage infection. Our results parallel concurrent reports on the structure and activity of BrxR, a transcription factor associated with the BREX anti-phage system, suggesting that CapW and BrxR are members of a family of universal defense signaling proteins.
