## Supplementary material for "Control of bacterial immune signaling by a WYL domain transcription factor": Table S1

### Sheet: TableS1-CapW_in_CBASS
Table S1. CapW associated with CBASS systems
CD-NTase (IMG Acc#)	capW (IMG Acc#)	CBASS System type	Species	Note
2619967701	2619967699	Type I	Micavibrio sp. EBPR_Bin_285 : Ga0073636_1019
2633012694	2633012692	Type I	Thauera sp. SWB20 : Ga0077696_104
2506665643	2506665645	Type I	Dechloromonas agitata CKB : CKB_CKBcontig0
2671467560	2671467562	Type I	Nitrosomonas eutropha Nm38 : Ga0105868_126
2706454647	2706454649	Type I	Pseudomonas aeruginosa ATCC 33351 : Ga0112501_1011
2651785001	2651784999	Type I	Alicycliphilus sp. B1 : Ga0100547_131
2671674153	2671674150	Type I	Nitrosomonas europaea Nm35 : Ga0105864_145
2585360179	2585360182	Type I	Nitrosomonas europaea ATCC 25978 : EI56DRAFT_scaffold00044.44
2671676844	2671676841	Type I	Nitrosomonas europaea Nm50 : Ga0105865_146
2648662770	2648662776	Type I	Rhizobium sp. CNPSO 671 : Ga0081869_10307
2696098616	2696098613	Type I	Stenotrophomonas maltophilia B4 : Ga0112288_1003
2689257491	2689257488	Type I	Stenotrophomonas maltophilia ISMMS3 : Ga0133400_11
2653096061	2653096063	Type I	Xanthomonas euvesicatoria 315 : Ga0078506_1044	Figure 1a
2629102575	2629102577	Type I	Xanthomonas euvesicatoria 259 : Ga0077645_1039
2723882605	2723882603	Type I	Xanthomonas euvesicatoria LMG 930 : Ga0175179_11
2638450795	2638450797	Type I	Xanthomonas euvesicatoria 66b : Ga0077833_1027
2566094834	2566094836	Type I	Gallionellaceae sp. (UW-Madison version of the enrichment) : GallioUW_MPI2_100011.28
2566082413	2566082411	Type I	Gallionellaceae sp. (Tuebingen version of the enrichment) : GallioUT_Run485KS_100004.27
2576817020	2576817017	Type I	Comamonas nitrativorans DSM 13191 : BR91DRAFT_scaffold00021.21
2606085685	2606085683	Type I	Variovorax sp. 770b2 : Ga0059266_109
2518271820	2518271822	Type I	Variovorax paradoxus 4MFCol3.1 : D461DRAFT_scaffold00016.16
2753476161	2753476160	Type I	Cupriavidus sp. SK-4 : Ga0154131_1240
2599692095	2599692097	Type I	Variovorax sp. NFACC29 : Ga0058959_scaffold00004.4
2599680079	2599680081	Type I	Variovorax sp. NFACC28 : Ga0058958_scaffold00004.4
2599622514	2599622512	Type I	Variovorax sp. NFACC26 : Ga0058956_scaffold00003.3
2599674394	2599674396	Type I	Variovorax sp. NFACC27 : Ga0058957_scaffold00011.11
2585096725	2585096726	Type I	Acidocella aminolytica DSM 11237 : EJ11DRAFT_scaffold00008.8
2576817022	2576817017	Type I	Comamonas nitrativorans DSM 13191 : BR91DRAFT_scaffold00021.21
2753476163	2753476160	Type I	Cupriavidus sp. SK-4 : Ga0154131_1240
2710873648	2710873650	Type I	Alphaproteobacteria bacterium RIFCSPHIGHO2_12_FULL_63_12 : Ga0155549_1060
2651396847	2651396853	Type I	Vibrio nigripulchritudo BLFn1 : Ga0078571_1072
2610825386	2610825380	Type I	Vibrio nigripulchritudo Wn13 : Ga0057400_1064
2629835491	2629835485	Type I	Vibrio nigripulchritudo ENn2 : Ga0078572_1064
2647909516	2647909522	Type I	Vibrio nigripulchritudo SFn27 : Ga0078575_1015
2636991607	2636991601	Type I	Vibrio nigripulchritudo SFn135 : Ga0078576_1071
2714345784	2714345781	Type I	Idiomarina zobellii KMM 231 : Ga0124678_123
2643407893	2643407896	Type I	Idiomarina zobellii KMM 231 : Ga0073292_124
2710763862	2710763860	Type I	Gammaproteobacteria bacterium RIFCSPHIGHO2_12_FULL_63_22 : Ga0155472_190
2710763863	2710763860	Type I	Gammaproteobacteria bacterium RIFCSPHIGHO2_12_FULL_63_22 : Ga0155472_190
2523917461	2523917459	Type I	Desulfobulbus mediterraneus DSM 13871 : G494DRAFT_scaffold00043.43
2644806906	2644806909	Type II	Xylophilus sp. Leaf220 : Ga0102270_101
2527079470	2527079469	Type II	Burkholderia sp. JPY366 : B026DRAFT_scaffold00018.18
2611616035	2611616033	Type II	Burkholderia cenocepacia 869T2 : Ga0055059_134
2662418309	2662418306	Type II	Burkholderia cepacia JBK9 (unscreened) replaces 59394 : Ga0105933_13
2662418307	2662418306	Type II	Burkholderia cepacia JBK9 (unscreened) replaces 59394 : Ga0105933_13
2694924869	2694924871	Type II	Roseobacter denitrificans DSM 7001 : Ga0131207_116
2599297457	2599297459	Type II	Geoalkalibacter ferrihydriticus DSM 17813 : Ga0056053_scaffold00001.1
2595229675	2595229673	Type II	Geoalkalibacter ferrihydriticus DSM 17813
2698090230	2698090228	Type II	Paracoccus solventivorans DSM 6637 : Ga0131120_117
2677137267	2677137265	Type II	Bosea sp. DSM 18164 : Ga0111580_112
2732733997	2732733999	Type II	Sphingomonas adhaesiva NBRC 15099 : Ga0128657_1052
2635294031	2635294029	Type II	Thalassospira sp. KO164 : Ga0071307_12
2753252648	2753252646	Type II	Thalassospira sp. KO164 : Ga0166914_12
2671919017	2671919015	Type II	Rhodopseudomonas pseudopalustris DSM 123 : Ga0121172_118	Figure 1a
2506752418	2506752415	Type II	Thiothrix nivea JP2, DSM 5205 : Contig733
2669115562	2669115565	Type II	Achromobacter sp. CF52 : Ga0110664_102
2668347511	2668347514	Type II	Achromobacter xylosoxidans NCTC10807 : Ga0111749_11
2732809196	2732809199	Type II	Achromobacter xylosoxidans NBRC 15126, ATCC 27061 : Ga0128677_112
2695695859	2695695857	Type II	Achromobacter sp. 2789STDY5608614 : Ga0110682_104
2730145773	2730145775	Type II	Achromobacter xylosoxidans FDAARGOS_162 : Ga0175685_11
2662518322	2662518324	Type II	Achromobacter sp. 2789STDY5608608 : Ga0110672_101
2691722266	2691722264	Type II	Achromobacter sp. 2789STDY5608617 : Ga0110663_101
2501412190	2501412192	Type II	Burkholderia sp. SRMrh20 : BSRMRH20_contig00229
2511101662	2511101660	Type II	Burkholderia silvatlantica SRMrh20
2599343778	2599343780	Type II	Burkholderia cepacia RB-39 : Ga0055126_gi663475104.5
2726907310	2726907312	Type II	Burkholderia pedi LMG 29323 : Ga0126736_1003
2739610373	2739610375	Type II	Pusillimonas sp. YR330 : Ga0189759_11
2751145929	2751145930	Type II	Janthinobacterium sp. 67 : Ga0181134_11
2639077380	2639077382	Type II	Polaromonas sp. JS666 UNC47MFTsu3.1 : Ga0004326_101
2639077377	2639077382	Type II	Polaromonas sp. JS666 UNC47MFTsu3.1 : Ga0004326_101
2751145925	2751145930	Type II	Janthinobacterium sp. 67 : Ga0181134_11
2723512433	2723512432	Type II	Pelobacter sp. SFB93 : Ga0175044_11
2677166415	2677166416	Type II	Acidovorax soli DSM 25157 : Ga0104550_124
2641918426	2641918425	Type II	Delftia lacustris LZ-C : Ga0080827_1072
2587729579	2587729580	Type II	Methylibium sp. YR605 : EX26DRAFT_scaffold00021.21
2264875358	2264875359	Type II	zeta proteobacterium SCGC AB-602-C20 : A373DRAFT_scaffold_31.32
2698535696	2698535697	Type II	Cycloclasticus sp. DSM 27168 : Ga0131099_105
2526385066	2526385067	Type II (short)	Shewanella sp. ZOR0012 : L976_NODE_244_len_4672687_cov_10_921145.136	Figure 1a
2688522162	2688522161	Type II (short)	Obesumbacterium proteus DSM 2777 : Ga0133520_11
2640807312	2640807313	Type II (short)	Pseudoalteromonas sp. OCN003 : Ga0077932_11
2503697915	2503697916	Type II (short)	Desulfococcus oleovorans Hxd3 : Doleo_NC_009943
2685852214	2685852212	Type II (short)	Thiocapsa roseopersicina DSM 217 : Ga0111623_112
2598683844	2598683843	Type II (short)	Vibrio vulnificus bv. 3 491771 : Ga0057545_gi674451637.104
2598671754	2598671753	Type II (short)	Vibrio vulnificus bv. 9 VV9-09 : Ga0057547_gi674441498.68
2743622727	2743622726	Type II (short)	Vibrio vulnificus NV22 : Ga0132602_1039
2598730062	2598730063	Type II (short)	Vibrio vulnificus bv. 3 VV4-03 : Ga0057546_gi674450461.1
2661452156	2661452157	Type II (short)	Vibrio parahaemolyticus S167 : Ga0108976_1268
2695788468	2695788467	Type II (short)	Vibrio parahaemolyticus S142 : Ga0105978_1258
2743617619	2743617620	Type II (short)	Vibrio vulnificus SC9613 : Ga0132601_1008
2502888285	2502888286	Type II (short)	Vibrio vulnificus VVyb1(BT3) : VVBT1270_Chromosome
2678729950	2678729951	Type II (short)	Vibrio vulnificus NBRC 15645 : Ga0128594_1038
2665678533	2665678534	Type II (short)	Vibrio vulnificus ATCC 29306 : Ga0106967_11
2675037612	2675037613	Type II (short)	Vibrio parahaemolyticus sv. O1:KUT 05-4792 : Ga0122656_114
2692543683	2692543684	Type II (short)	Vibrio parahaemolyticus S173 : Ga0108971_1065
2694256870	2694256869	Type II (short)	Vibrio parahaemolyticus HS-22-14 : Ga0112472_1113
2725261566	2725261567	Type II (short)	Enterovibrio coralii CAIM 912 : Ga0126007_159
2601612505	2601612506	Type II (short)	Rhizobium sp. NFIX01 : Ga0059025_114
2601749378	2601749377	Type II (short)	Rhizobium sp. NFIX02 : Ga0059026_113
2738928519	2738928518	Type II (short)	Rhizobium daejeonense DSM 17795T : Ga0196644_113
2707303944	2707303943	Type III (1-HORMA)	Mesorhizobium sp. L2C089B000 : Ga0123920_117
2707318435	2707318434	Type III (1-HORMA)	Mesorhizobium sp. L2C054A000 : Ga0123925_102
2724087637	2724087636	Type III (1-HORMA)	Rhizobium phaseoli sv. phaseoli N771 : Ga0175032_13
2720777895	2720777894	Type III (1-HORMA)	Rhizobium phaseoli sv. phaseoli N671 : Ga0175528_16
2631366339	2631366338	Type III (1-HORMA)	Rhizobium leguminosarum bv. trifolii CC275e : Ga0072385_121
2732503128	2732503129	Type III (1-HORMA)	Novosphingobium naphthalenivorans NBRC 102051 : Ga0128590_1010
2597297947	2597297948	Type III (1-HORMA)	Xanthobacter autotrophicus DSM 432 : Ga0061143_scaffold00013.13
2698138961	2698138960	Type III (1-HORMA)	Ruegeria intermedia DSM 29341 : Ga0131177_138
2523510306	2523510307	Type III (1-HORMA)	Salipiger mucosus DSM 16094 (scaffold version) : salmuc_scaffold2_size702469.2
2599349656	2599349654	Type III (1-HORMA)	Methylomonas sp. FJG1 (ver 1) : JTDD01000038
2745445301	2745445304	Type III (1-HORMA)	Methylomonas methanica NCIMB 11130 : Ga0133021_1083
2646736724	2646736725	Type III (1-HORMA)	Xanthomonas campestris LMCP11 : Ga0078472_111
2690195534	2690195533	Type III (1-HORMA)	Sphingobium sp. AP50 : Ga0115503_112
2524993031	2524993032	Type III (1-HORMA)	Sphingopyxis baekryungensis DSM 16222 : G410DRAFT_scaffold00004.4
2649630587	2649630588	Type III (1-HORMA)	Citromicrobium sp. RCC1885 : Ga0100702_105
2652961236	2652961235	Type III (1-HORMA)	Citromicrobium sp. RCC1878 : Ga0100703_107
2745423409	2745423408	Type III (1-HORMA)	Citromicrobium sp. RCC 1897 : Ga0133013_109
2516850363	2516850364	Type III (1-HORMA)	Janthinobacterium lividum PAMC 25724 : Janthi_gi372292126.25
2513780426	2513780427	Type III (1-HORMA)	Budvicia aquatica DSM 5075 : YWEDRAFT_scaffold_80.81
2737895992	2737895993	Type III (1-HORMA)	Escherichia coli CVM N36204PS : Ga0130667_1038	99% identical to E. coli upec-117; Figure 1a
2753842018	2753842019	Type III (1-HORMA)	Enterobacter cloacae SMART_763 : Ga0177498_148
2655765592	2655765593	Type III (1-HORMA)	Pseudomonas sp. RIT-PI-q : Ga0100785_134
2638967246	2638967245	Type III (1-HORMA)	Pseudomonas chlororaphis subsp. aurantiaca LMG 21630 : Ga0079819_11
2508806816	2508806817	Type III (1-HORMA)	Pseudomonas syringae pv. lachrymans M302278PT (Lac106)
2647020281	2647020280	Type III (1-HORMA)	Pseudomonas amygdali pv. lachrymans 3988 : Ga0100749_1115
2505575179	2505575178	Type III (1-HORMA)	Pseudomonas syringae Pla3988 (Psy96)
2714619832	2714619831	Type III (1-HORMA)	Pseudomonas syringae pv. solidagae PsoICMP16925 : Ga0124770_1069
2558210482	2558210483	Type III (1-HORMA)	Pseudomonas mosselii DSM 17497 : Q380DRAFT_scaffold00001.1
2701236051	2701236050	Type III (1-HORMA)	Pseudomonas japonica DSM 22348 : Ga0131112_112
2670790434	2670790432	Type III (1-HORMA)	Pseudomonas sp. NBRC 111132 : Ga0112836_1007
2511314344	2511314345	Type III (1-HORMA)	Pseudomonas sp. GM48
2671290584	2671290583	Type III (1-HORMA)	Pseudomonas borbori LMG 23199 : Ga0104649_165
2667495677	2667495676	Type III (1-HORMA)	Pseudomonas cuatrocienegasensis LMG 24676 : Ga0104655_109
2664360941	2664360940	Type III (1-HORMA)	Pseudomonas aestusnigri VGX014 : Ga0111594_109
2671260801	2671260800	Type III (1-HORMA)	Pseudomonas extremaustralis USBA 515 : Ga0105843_107
2599772193	2599772194	Type III (1-HORMA)	Pseudomonas sp. NFACC08-1 : Ga0058942_scaffold00012.12
2665495412	2665495413	Type III (1-HORMA)	Pseudomonas aeruginosa PA 17 : Ga0112696_10029	Figure S1a
2660414359	2660414358	Type III (1-HORMA)	Pseudomonas aeruginosa PA 17SCV : Ga0112698_10249
2736541036	2736541037	Type III (1-HORMA)	Pseudomonas aeruginosa RW74 : Ga0130361_133
2744802133	2744802134	Type III (1-HORMA)	Pseudomonas aeruginosa M7 : Ga0132848_102
2641709138	2641709139	Type III (1-HORMA)	Pseudomonas aeruginosa UM-01 : Ga0081055_121
2667263496	2667263495	Type III (1-HORMA)	Pseudomonas aeruginosa ATCC 33357 : Ga0113244_1176
2672286809	2672286810	Type III (1-HORMA)	Pseudomonas aeruginosa M37351 : Ga0123746_11
2684800303	2684800302	Type III (1-HORMA)	Pseudomonas aeruginosa M1608 : Ga0125123_11
2702644729	2702644728	Type III (1-HORMA)	Pseudomonas aeruginosa J 1532 : Ga0112697_10156
2703141315	2703141314	Type III (1-HORMA)	Pseudomonas aeruginosa ATCC 43731 : Ga0113253_1223
2669950219	2669950220	Type III (1-HORMA)	Pseudomonas aeruginosa J 1385 : Ga0112699_10125
2674895482	2674895481	Type III (1-HORMA)	Pseudomonas aeruginosa ATCC 43732 : Ga0113254_1203
2685613025	2685613024	Type III (1-HORMA)	Pseudomonas aeruginosa RW95 : Ga0130372_149
2736055710	2736055709	Type III (1-HORMA)	Pseudomonas aeruginosa RW79 : Ga0130226_108
2518919381	2518919387	Type III (2-HORMA)	Azoarcus toluclasticus ATCC 700605 : F464DRAFT_scaffold00002.2
2741034550	2741034546	Type III (2-HORMA)	Rhizobium sp. PP-CC-3A-592 : Ga0191663_109
2558105431	2558105427	Type III (2-HORMA)	Thauera linaloolentis DSM 12138 : Q393DRAFT_scaffold00010.10	Figure 1a
2714350796	2714350791	Type III (2-HORMA)	Acidovorax sp. SD340 : Ga0124679_1214
2527247711	2527247716	Type III (2-HORMA)	Acidovorax sp. JHL-9 : K225DRAFT_scaffold00040.40
2657474957	2657474953	Type III (2-HORMA)	Stenotrophomonas maltophilia C11 : Ga0112290_1024	Figure S1a
2578276105	2578276102	other	Sphingomonas aestuarii DSM 19475 : BS10DRAFT_scaffold00004.4
2513580890	2513580893	other	Rhizobium leguminosarum bv viciae UPM1137 : YSWDRAFT_scaffold_21.22
2640807309	2640807313	other	Pseudoalteromonas sp. OCN003 : Ga0077932_11
2524123774	2524123776	other	Marinimicrobium agarilyticum DSM 16975 : G547DRAFT_scaffold00011.11
2523736225	2523736223	other	Melitea salexigens DSM 19753 : H573DRAFT_scaffold00002.2
